# An integrative omics approach reveals posttranscriptional mechanisms underlying circadian temperature compensation

**DOI:** 10.1101/2021.10.06.463236

**Authors:** Christoph Schmal, Bert Maier, Reut Ashwal-Fluss, Osnat Bartok, Anna-Marie Finger, Tanja Bange, Stella Koutsouli, Maria S. Robles, Sebastian Kadener, Hanspeter Herzel, Achim Kramer

## Abstract

A defining property of circadian clocks is temperature compensation, characterized by the resilience of circadian free-running periods against changes in environmental temperature. As an underlying mechanism, the balance or critical reaction hypothesis have been proposed. While the former supposes a temperature-dependent balancing of reactions with opposite effects on circadian period, the latter assumes an insensitivity of certain critical period determining regulations upon temperature changes. Posttranscriptional regulations such as temperature-sensitive alternative splicing or phosphorylation have been described as underlying reactions.

Here, we show that knockdown of cleavage and polyadenylation specificity factor subunit 6 (*CPSF6*), a key regulator of 3’-end cleavage and polyadenylation, abolishes circadian temperature compensation in U-2 OS cells. We apply a combination of 3’-End-RNA-seq and mass spectrometry-based proteomics to globally quantify changes in 3’ UTR length as well as gene and protein expression between wild type and *CPSF6* knock-down cells and their dependency on temperature. Analyzing differential responses upon temperature changes in wild type and *CPSF6* knockdown cells reveals candidate genes underlying circadian temperature compensation. We identify that eukaryotic translation initiation factor 2 subunit 1 (*EIF2S1*) is among these candidates. *EIF2S1* is known as a master regulator of cellular stress responses that additionally regulates circadian rhythms. We show that knockdown of *EIF2S1* furthermore impairs temperature compensation, suggesting that the role of *CPSF6* in temperature compensation may be mediated by its regulation of *EIF2S1*.
