## Supplementary Table 6 for "An integrative omics approach reveals posttranscriptional mechanisms underlying circadian temperature compensation"

### Sheet: Sheet1
Isoform	Symbol	Chr	Strand	WT32.1	WT32.2	WT32.3	WT37.1	WT37.2	WT37.3	WT39.1	WT39.2	WT39.3	slope	intercept	p	pcorr
NM_001001549, NM_001001550, NM_001001555, NM_005311	GRB10	chr7	-	0.382443	0.409286	0.390673	0.549443	0.676384	0.669585	0.688709	0.774527	0.723912	0.0477852	-1.13527	3.358e-05	0.00939069
NM_005828	DCAF7	chr17	+	0.292074	0.294191	0.311393	0.507512	0.550203	0.542125	0.613403	0.581019	0.615037	0.0440716	-1.10803	1.66758e-07	0.0018635
NM_015459, NM_001290048	ATL3	chr11	-	0.262257	0.240428	0.224886	0.425299	0.511316	0.5077	0.575176	0.522311	0.521776	0.0434849	-1.14422	1.19292e-05	0.00578767
NM_001024218, NM_020806	GPHN	chr14	+	0.41552	0.441131	0.56945	0.667049	0.741055	0.770757	0.772426	0.749879	0.766055	0.0428146	-0.886512	0.000326149	0.0245176
NM_001006625, NM_001006624, NM_198389, NM_006474	PDPN	chr1	+	0.229042	0.238019	0.263312	0.539054	0.472288	0.512343	0.577865	0.465082	0.478715	0.0406048	-1.04225	0.000336899	0.0250075
NM_001195308, NM_003663, NM_001008390	CGGBP1	chr3	-	0.393699	0.316107	0.375206	0.570317	0.620516	0.534834	0.625856	0.668965	0.632193	0.0405982	-0.935124	1.70238e-05	0.00659623
NM_001161465, NM_023007	JMJD4	chr1	-	0.326698	0.278014	0.416076	0.60111	0.479928	0.44136	0.596534	0.652361	0.60872	0.0386165	-0.901217	0.000950929	0.0480256
NM_001282546, NM_001282547, NM_032017	STK40	chr1	-	0.523925	0.516287	0.540993	0.750892	0.712268	0.761316	0.788479	0.767192	0.810868	0.0384523	-0.69848	2.08311e-06	0.00250494
NM_001122633	CPS1	chr2	+	0.410762	0.487088	0.340427	0.63499	0.524757	0.57945	0.725423	0.660568	0.678646	0.0382051	-0.81515	0.000446266	0.0293243
NM_001875	CPS1	chr2	+	0.410762	0.487088	0.340427	0.63499	0.524757	0.57945	0.725423	0.660568	0.678646	0.0382051	-0.81515	0.000446266	0.0293243
NM_001754, NM_001001890	RUNX1	chr21	-	0.447717	0.349301	0.425617	0.578601	0.591671	0.624669	0.680112	0.701926	0.638281	0.0380174	-0.808861	2.78839e-05	0.00859755
NM_014426, NM_001282454, NM_152227	SNX5	chr20	-	0.15603	0.206761	0.150301	0.369177	0.393872	0.31983	0.375328	0.460244	0.439142	0.0365981	-0.998568	3.95636e-05	0.00970922
NM_006948	HSPA13	chr21	-	0.594976	0.607726	0.512803	0.77752	0.785451	0.80253	0.822434	0.803478	0.805402	0.0358644	-0.567527	6.51297e-05	0.0136009
NM_001270474, NM_001270473, NM_001100624	CENPN	chr16	+	0.602968	0.482232	0.549594	0.791678	0.647762	0.724361	0.776818	0.789386	0.770115	0.0337638	-0.533842	0.000616094	0.0363163
NM_018389, NM_001145266, NM_001145265	SLC35C1	chr11	+	0.404474	0.470983	0.356106	0.614518	0.629751	0.541867	0.628181	0.650201	0.635678	0.0333597	-0.652977	0.000204038	0.020798
NM_013321	SNX8	chr7	-	0.67148	0.524971	0.611308	0.694059	0.800496	0.766673	0.820732	0.852852	0.833415	0.0327075	-0.446806	0.000705613	0.0392824
NM_001145408, NM_001145410, NM_001145409, NM_007363	NONO	chrX	+	0.564136	0.494634	0.525837	0.739749	0.72082	0.720114	0.749786	0.742267	0.741657	0.0326075	-0.507313	2.92556e-05	0.00879497
NM_001184789, NM_019619, NM_001184787, NM_001184791, NM_001184785, NM_001184786, NM_001184790, NM_001184788	PARD3	chr10	-	0.169991	0.290393	0.222942	0.416648	0.38144	0.424139	0.440994	0.456748	0.449328	0.0324376	-0.806351	0.000102969	0.016244
NM_052906	ELFN2	chr22	-	0.68024	0.557272	0.616337	0.82347	0.786277	0.805483	0.788966	0.865686	0.849988	0.0322276	-0.407559	0.000339539	0.0250488
NM_006110, NM_001243646	CD2BP2	chr16	-	0.425629	0.402999	0.396584	0.525852	0.560276	0.566007	0.603187	0.65932	0.64033	0.0315359	-0.60416	6.08609e-06	0.00457292
NM_020951, NM_001321351, NM_001145649, NM_001145650	ZNF529	chr19	-	0.46243	0.448032	0.443378	0.648626	0.646064	0.651907	0.655289	0.696802	0.620662	0.0314038	-0.544626	7.37597e-05	0.0146962
NM_080821	FAM210B	chr20	+	0.560781	0.510349	0.576043	0.696411	0.68907	0.720858	0.774468	0.755686	0.734702	0.0296438	-0.398469	9.67424e-06	0.0053658
NM_003826	NAPG	chr18	+	0.386883	0.339966	0.252199	0.529882	0.446373	0.461945	0.541271	0.526373	0.527774	0.0295931	-0.619501	0.000569508	0.0347631
NM_005360	MAF	chr16	-	0.0487357	0.0208809	0.0508394	0.298532	0.181935	0.15708	0.21992	0.227162	0.270184	0.0295836	-0.90109	0.000805272	0.0427775
NM_015338	ASXL1	chr20	+	0.413536	0.444784	0.451641	0.606901	0.606103	0.63414	0.663846	0.614709	0.621405	0.0295792	-0.502955	3.52128e-05	0.00942165
NM_014654	SDC3	chr1	-	0.7768	0.697277	0.681882	0.899944	0.826691	0.891469	0.927434	0.924275	0.909334	0.0291974	-0.213872	0.000165215	0.0192884
NM_003681	PDXK	chr21	+	0.157152	0.12954	0.153382	0.240382	0.30312	0.284407	0.376177	0.350204	0.334668	0.0288559	-0.780031	1.46321e-05	0.00651671
NM_178336, NM_181304, NM_180982, NM_181305, NM_181306	MRPL52	chr14	+	0.150799	0.102036	0.0604838	0.273088	0.28674	0.263234	0.288396	0.338748	0.256531	0.0284719	-0.800538	0.000289379	0.0236445
NM_024731, NM_001303451	KLHL36	chr16	+	0.427862	0.438261	0.391689	0.59823	0.52006	0.624008	0.602244	0.59916	0.618947	0.0278475	-0.466902	0.000217088	0.0210368
NM_005871	SMNDC1	chr10	-	0.549055	0.602096	0.576908	0.783721	0.742523	0.657066	0.791758	0.78765	0.717029	0.0276973	-0.307345	0.000896341	0.0461311
NM_005730	CTDSP2	chr12	-	0.442988	0.475565	0.403034	0.516343	0.601856	0.603748	0.595291	0.66479	0.633722	0.0271412	-0.428489	0.000395714	0.0273475
NM_001202556, NM_001202555, NM_000610, NM_001001389, NM_001001390, NM_001001391	CD44	chr11	+	0.28449	0.292024	0.317816	0.451582	0.474829	0.448625	0.506024	0.425794	0.504209	0.0269973	-0.560194	0.000136449	0.0173364
NM_017588, NM_052821	WDR5	chr9	+	0.411749	0.338363	0.432499	0.505111	0.462135	0.529098	0.607744	0.562165	0.579371	0.0258171	-0.437391	0.000523289	0.0324358
NM_004580, NM_183236, NM_183235, NM_183234	RAB27A	chr15	-	0.113144	0.0785223	0.11967	0.239403	0.236878	0.23998	0.277511	0.317188	0.24524	0.0255222	-0.711295	2.51935e-05	0.00835513
NM_001301855, NM_013260, NM_001301839	SAP30BP	chr17	+	0.153959	0.150916	0.135864	0.362381	0.255512	0.292762	0.311574	0.316081	0.31496	0.0253275	-0.656899	0.00038496	0.0272303
NM_004637	RAB7A	chr3	+	0.542262	0.56074	0.547979	0.718124	0.680839	0.698912	0.723691	0.712011	0.712262	0.0248442	-0.239188	1.06694e-05	0.00557825
NM_001161819, NM_012223, NM_001130158	MYO1B	chr2	+	0.320065	0.358322	0.34811	0.432051	0.474073	0.521185	0.562704	0.509431	0.462844	0.0246956	-0.445845	0.000694265	0.0388304
NM_004481, NM_001291866	GALNT2	chr1	+	0.467479	0.439055	0.426136	0.525491	0.560209	0.54772	0.643414	0.569608	0.660251	0.0246482	-0.349627	0.000313489	0.0243623
NM_001285900, NM_001018090	GCOM1	chr15	+	0.619128	0.598672	0.588437	0.75445	0.770607	0.72766	0.796784	0.721274	0.778294	0.0245747	-0.178544	0.000187498	0.0199406
NM_001017980	VMA21	chrX	+	0.572347	0.551441	0.606015	0.740615	0.680042	0.663139	0.79096	0.764927	0.692574	0.0244868	-0.207962	0.000738231	0.0401684
NM_001018102, NM_015532	POLR2M	chr15	+	0.619374	0.598493	0.593127	0.754534	0.771044	0.728983	0.794577	0.72135	0.779147	0.0243052	-0.168252	0.000181393	0.0199406
NM_018941_ext	CLN8	chr8	+	0.0723716	0.124358	0.131089	0.223526	0.208914	0.252728	0.344272	0.255852	0.239635	0.0242714	-0.667909	0.000634521	0.0366832
NM_022132	MCCC2	chr5	+	0.610964	0.586071	0.614418	0.796058	0.736135	0.762565	0.767469	0.731471	0.782147	0.0242591	-0.163627	0.000423161	0.0283361
NM_016021	UBE2J1	chr6	-	0.153733	0.192633	0.173692	0.350234	0.279161	0.283226	0.35083	0.33706	0.320422	0.0238118	-0.586005	8.94222e-05	0.0152382
NM_001329926, NM_001329925, NM_001329924, NM_001329922, NM_001329921, NM_005184, NM_001329923	CALM3	chr19	+	0.601673	0.634325	0.578182	0.738822	0.741672	0.770951	0.746889	0.783387	0.750439	0.0235496	-0.142636	0.000130614	0.0173364
NM_175069, NM_001195251	APTX	chr9	-	0.417546	0.414649	0.384305	0.532765	0.544717	0.493837	0.536829	0.5494	0.621444	0.0234403	-0.344351	0.000227399	0.0210368
NM_024329	EFHD2	chr1	+	0.253692	0.284889	0.302859	0.436795	0.392271	0.380731	0.457351	0.469928	0.393151	0.0231453	-0.458601	0.000278819	0.0231227
NM_152409_ext, NM_001135586_ext	C5orf24	chr5	+	0.326369	0.277429	0.338499	0.42459	0.487954	0.438939	0.43784	0.458973	0.500865	0.0227607	-0.409222	0.000536865	0.0331067
NM_006827	TMED10	chr14	-	0.262045	0.301527	0.307447	0.346902	0.433504	0.432012	0.472554	0.447592	0.415409	0.0222437	-0.420885	0.000607229	0.0363163
NM_013325	ATG4B	chr2	+	0.140987	0.152901	0.185442	0.220511	0.273775	0.285186	0.305634	0.358624	0.293158	0.0222358	-0.554243	0.000307237	0.0243061
NM_001100603	KDELR2	chr7	-	0.465644	0.458412	0.459042	0.547745	0.589771	0.582146	0.612858	0.619265	0.61544	0.0221789	-0.248405	9.379e-07	0.00193202
NM_017527_ext	LY6K	chr8	+	0.054194	0.028175	0.0811074	0.140155	0.143785	0.129123	0.202992	0.187391	0.258792	0.0218806	-0.651509	0.00035656	0.0257095
NM_015897_ext	PIAS4	chr19	+	0.262117	0.301138	0.290086	0.425625	0.36986	0.365997	0.416114	0.422231	0.476617	0.0217052	-0.41141	0.000224642	0.0210368
NM_001322450, NM_001322449, NM_001322441, NM_001322437, NM_001322445, NM_021644, NM_001322443, NM_001322434, NM_001322453, NM_001322438, NM_012207, NM_001322446, NM_001322447, NM_001322442, NM_001322439, NM_001322436, NM_001322448, NM_001322451, NM_001322452, NM_001322440, NM_001322444	HNRNPH3	chr10	+	0.124782	0.128276	0.155749	0.224652	0.219073	0.247224	0.26741	0.277628	0.331433	0.0216043	-0.558172	8.88299e-05	0.0152382
NM_005389	PCMT1	chr6	+	0.42477	0.439566	0.372414	0.495976	0.519408	0.52405	0.537142	0.532292	0.612623	0.0210078	-0.260919	0.00063305	0.0366832
NM_001252051, NM_001252050	PCMT1	chr6	+	0.42477	0.439566	0.372414	0.495976	0.519408	0.52405	0.537142	0.532292	0.612623	0.0210078	-0.260919	0.00063305	0.0366832
NM_005455	ZRANB2	chr1	-	0.702167	0.627687	0.652344	0.768507	0.791438	0.794568	0.781263	0.788113	0.823286	0.0205603	0.00753613	0.000362703	0.0259613
NM_001142589, NM_001142587	NFYC	chr1	+	0.336616	0.307465	0.338777	0.45899	0.453102	0.432596	0.436651	0.444183	0.496596	0.0198147	-0.301666	0.000225832	0.0210368
NM_014223	NFYC	chr1	+	0.336616	0.307465	0.338777	0.45899	0.453102	0.432596	0.436651	0.444183	0.496596	0.0198147	-0.301666	0.000225832	0.0210368
NM_001142590, NM_001142588	NFYC	chr1	+	0.336616	0.307465	0.338777	0.45899	0.453102	0.432596	0.436651	0.444183	0.496596	0.0198147	-0.301666	0.000225832	0.0210368
NM_016640_ext	MRPS30	chr5	+	0.130474	0.0943213	0.0749859	0.165742	0.191169	0.196025	0.232272	0.278821	0.216443	0.0196977	-0.533534	0.000291009	0.0236445
NM_001319236_ext, NM_001319234_ext	RPL34	chr4	+	0.265687	0.254245	0.209085	0.331781	0.298623	0.324964	0.414451	0.403548	0.347409	0.0196862	-0.392061	0.000737282	0.0401684
NM_001319235_ext, NM_001319232_ext	RPL34	chr4	+	0.265687	0.254245	0.209085	0.331781	0.298623	0.324964	0.414451	0.403548	0.347409	0.0196862	-0.392061	0.000737282	0.0401684
NM_001195446, NM_001031684	SRSF7	chr2	-	0.111801	0.132564	0.1167	0.255511	0.216716	0.221735	0.234625	0.249808	0.27603	0.0196293	-0.504935	3.66057e-05	0.00942165
NM_014505	KCNMB4	chr12	+	0.0919872	0.124657	0.115188	0.240031	0.211139	0.210871	0.276147	0.206691	0.242962	0.0193861	-0.506824	0.000189042	0.0199406
NM_015251, NM_001300728	ATMIN	chr16	+	0.118503	0.10031	0.0903372	0.211331	0.216067	0.238674	0.204052	0.259527	0.226789	0.0192381	-0.507507	0.000176297	0.0199406
NM_015344	LEPROTL1	chr8	+	0.280741	0.300869	0.317148	0.445871	0.378136	0.407855	0.423538	0.434372	0.429007	0.0191997	-0.311463	0.000150317	0.0179719
NM_003255	TIMP2	chr17	-	0.54737	0.535726	0.498205	0.6082	0.649288	0.648155	0.677691	0.621639	0.667699	0.0189939	-0.0777833	0.000342997	0.02509
NM_001252052, NM_001252049	PCMT1	chr6	+	0.528857	0.492517	0.490409	0.593157	0.599859	0.591012	0.632662	0.622739	0.652607	0.0187297	-0.0960667	8.76866e-06	0.0053658
NM_001943	DSG2	chr18	+	0.566225	0.5	0.557648	0.635762	0.672063	0.65302	0.660044	0.674025	0.663643	0.0186986	-0.0528793	0.000304504	0.0242494
NM_006454	MXD4	chr4	-	0.158998	0.161535	0.143347	0.227695	0.208353	0.214671	0.303379	0.295862	0.287289	0.0186511	-0.449094	0.000126506	0.0173364
NM_032737	LMNB2	chr19	-	0.704027	0.725083	0.68357	0.733823	0.800857	0.796028	0.837755	0.817052	0.861331	0.0183128	0.114021	0.000748407	0.0403711
NM_003022	SH3BGRL	chrX	+	0.577999	0.578854	0.594279	0.677976	0.675161	0.69654	0.676197	0.723646	0.726647	0.0182643	0.00107321	4.17337e-05	0.0100369
NM_001318536_ext, NM_005842_ext, NM_001318537_ext, NM_001318538_ext	SPRY2	chr13	-	0.163488	0.166613	0.189065	0.236258	0.248886	0.254674	0.344298	0.265724	0.30794	0.0181672	-0.412135	0.000399375	0.0274428
NM_001163418, NM_032042, NM_001163417	FAM172A	chr5	-	0.614976	0.672986	0.59942	0.704806	0.715818	0.716149	0.765379	0.73408	0.767227	0.0177859	0.0586887	0.000284845	0.0234607
NM_144628	TBC1D20	chr20	-	0.459263	0.48339	0.403871	0.495402	0.558876	0.535855	0.57742	0.583986	0.563716	0.0176847	-0.118673	0.000958515	0.0480256
NM_001318055, NM_001300883, NM_024106	ZNF426	chr19	-	0.468261	0.44782	0.437442	0.528117	0.48553	0.54285	0.573597	0.602134	0.562294	0.0173908	-0.109618	0.000410717	0.0277465
NM_001167823, NM_001317075, NM_001167821, NM_001167822, NM_001167820, NM_006698, NM_001317074	BLCAP	chr20	-	0.713865	0.751237	0.755716	0.802532	0.855364	0.853219	0.854533	0.869855	0.846665	0.0171924	0.192518	0.000246445	0.0216314
NM_021259	TMEM8A	chr16	-	0.168889	0.173384	0.207484	0.219537	0.276675	0.261157	0.310409	0.30517	0.305015	0.0169246	-0.361763	0.00024411	0.0216314
NM_000430	PAFAH1B1	chr17	+	0.353064	0.345694	0.383897	0.478308	0.434153	0.418776	0.48864	0.446403	0.503924	0.0168913	-0.17999	0.000615171	0.0363163
NM_024050	DDA1	chr19	+	0.283882	0.246003	0.325763	0.392936	0.349902	0.378774	0.389022	0.424185	0.3911	0.0168197	-0.252003	0.000844555	0.0443484
NM_015691_ext	WWC3	chrX	+	0.341919	0.360773	0.373825	0.477376	0.459392	0.458781	0.462516	0.487237	0.456491	0.016772	-0.172868	0.000137091	0.0173364
NM_032752	ZNF496	chr1	-	0.600028	0.658544	0.627057	0.733919	0.725975	0.722117	0.729266	0.720677	0.770309	0.0166699	0.0985392	0.000424158	0.0283361
NM_005225	E2F1	chr20	-	0.44597	0.460723	0.479917	0.500577	0.53725	0.546378	0.600502	0.576204	0.576587	0.0166365	-0.0740128	0.000195858	0.0203034
NM_016587, NM_007276	CBX3	chr7	+	0.400058	0.386821	0.390687	0.478245	0.445463	0.49114	0.530507	0.512483	0.485562	0.0165415	-0.13761	8.25095e-05	0.0152382
NM_003687	PDLIM4	chr5	+	0.0327935	0.0274179	0.032846	0.119827	0.11328	0.121471	0.130512	0.15912	0.141834	0.0163685	-0.491589	8.1478e-07	0.00193202
NM_014109	ATAD2	chr8	-	0.393067	0.376168	0.431475	0.505552	0.465971	0.47766	0.500143	0.528114	0.514258	0.0163319	-0.122124	0.000181332	0.0199406
NM_173542_ext, NM_001159727_ext	PLBD2	chr12	+	0.743285	0.785997	0.760377	0.826988	0.825265	0.848464	0.852796	0.879338	0.893654	0.0156339	0.261196	0.000123549	0.0173208
NM_001039618	CREBZF	chr11	-	0.459682	0.479747	0.488065	0.534453	0.547089	0.556665	0.586656	0.580408	0.59363	0.0155168	-0.0223385	6.46484e-06	0.00457292
NM_003347, NM_001256355, NM_001256356	UBE2L3	chr22	+	0.548506	0.526392	0.523232	0.585766	0.622787	0.607766	0.629186	0.655147	0.639491	0.015324	0.0414782	3.26366e-05	0.00934417
NM_004537, NM_139207	NAP1L1	chr12	-	0.173691	0.185629	0.167092	0.257409	0.267971	0.26081	0.270395	0.294083	0.273346	0.0153079	-0.312149	5.69747e-06	0.00457292
NM_001309450, NM_001267062, NM_001309448, NM_001100623, NM_001267065, NM_017958, NM_001309451, NM_001309452, NM_001267064, NM_001267063	PLEKHB2	chr2	+	0.638661	0.667592	0.681701	0.711163	0.746696	0.758003	0.768609	0.785408	0.75317	0.0152001	0.176241	0.000238978	0.0216314
NM_139279_ext, NM_001171509_ext, NM_001171510_ext, NM_001171508_ext, NM_001171511_ext, NM_001171507_ext, NM_001171506_ext	MCFD2	chr2	-	0.242311	0.182727	0.210325	0.26684	0.303521	0.293416	0.321412	0.319378	0.305534	0.0148884	-0.264263	0.000264276	0.0225384
NM_001134484	TOMM5	chr9	-	0.410409	0.396658	0.421591	0.464228	0.482015	0.487429	0.512886	0.525836	0.508108	0.0148657	-0.0674823	7.45099e-06	0.00497767
NM_199169, NM_199170, NM_199171, NM_020182, NM_001255976	PMEPA1	chr20	-	0.260968	0.252797	0.245925	0.361358	0.305587	0.343326	0.358036	0.352497	0.345552	0.0146124	-0.21204	0.000149208	0.0179719
NM_182972_ext, NM_001077397_ext	IRF2BP2	chr1	-	0.217782	0.198073	0.207334	0.289395	0.255439	0.285566	0.325518	0.312231	0.296111	0.0146054	-0.260523	3.60189e-05	0.00942165
NM_001318056	ZNF426	chr19	-	0.570203	0.553809	0.540241	0.618693	0.584209	0.630598	0.655444	0.678503	0.64631	0.0143238	0.0930103	0.000407177	0.0277411
NM_006201, NM_033018, NM_001170460	CDK16	chrX	+	0.169697	0.182054	0.204013	0.246669	0.222997	0.28265	0.303507	0.272521	0.28164	0.0141316	-0.268098	0.000522853	0.0324358
NM_001134485, NM_001001790	TOMM5	chr9	-	0.411411	0.390943	0.417906	0.477477	0.477304	0.476589	0.502404	0.507897	0.504487	0.0140346	-0.0423089	8.46321e-07	0.00193202
NM_006372_ext, NM_001159675_ext	SYNCRIP	chr6	-	0.479672	0.492422	0.47755	0.569399	0.54486	0.563117	0.592618	0.577353	0.562589	0.013801	0.0431156	2.16041e-05	0.00742256
NM_001318525, NM_001318530, NM_001318532, NM_016209, NM_001318524, NM_001318529, NM_001318526, NM_001318528, NM_001318527	TRAPPC2L	chr16	+	0.165381	0.190828	0.186654	0.262389	0.229621	0.231858	0.298246	0.246459	0.287473	0.0134481	-0.25092	0.000502375	0.0316578
NM_147780, NM_147781, NM_001317237, NM_001908, NM_147782, NM_147783	CTSB	chr8	-	0.301815	0.323244	0.303408	0.391297	0.392895	0.384707	0.379781	0.396017	0.420448	0.0133816	-0.115782	0.000120297	0.0172211
NM_001660	ARF4	chr3	-	0.579592	0.589167	0.587109	0.665517	0.642996	0.659839	0.679308	0.683648	0.669885	0.013377	0.158101	1.82754e-06	0.00247377
NM_031266, NM_004499	HNRNPAB	chr5	+	0.516582	0.517104	0.511214	0.599376	0.595634	0.572017	0.585909	0.616206	0.598094	0.0126673	0.111992	6.94017e-05	0.014145
NM_178564	NRBP2	chr8	-	0.709599	0.661546	0.650626	0.733167	0.726179	0.753033	0.762893	0.766522	0.751174	0.0123983	0.277522	0.000661659	0.0375304
NM_004905	PRDX6	chr1	+	0.13255	0.136556	0.126887	0.195053	0.207729	0.219448	0.223336	0.201369	0.212816	0.01219	-0.254869	7.45502e-05	0.0146962
NM_031477	YPEL3	chr16	-	0.522048	0.489313	0.536502	0.591132	0.586562	0.580455	0.572772	0.600762	0.618133	0.0120731	0.131777	0.000825238	0.0435241
NM_001884	HAPLN1	chr5	-	0.224917	0.225877	0.197726	0.310702	0.293844	0.284307	0.283213	0.284578	0.311056	0.0119399	-0.161369	0.000897686	0.0461311
NM_004622	TSN	chr2	+	0.50678	0.499756	0.516454	0.562981	0.549528	0.600402	0.575166	0.601553	0.590539	0.0118298	0.130034	0.000408331	0.0277411
NM_018184	ARL8B	chr3	+	0.600794	0.561157	0.580215	0.644426	0.635254	0.635256	0.682312	0.660681	0.645556	0.0116913	0.206409	0.000213142	0.0210085
NM_006045_ext	ATP9A	chr20	-	0.594373	0.578366	0.554518	0.602488	0.617525	0.619686	0.669884	0.662536	0.659979	0.0116393	0.198691	0.000731529	0.0401684
NM_005885, NM_001270661, NM_001270660	MARCH6	chr5	+	0.17417	0.155735	0.171196	0.222277	0.229549	0.222892	0.260487	0.246923	0.237323	0.0115964	-0.204075	5.92842e-06	0.00457292
NM_001195248_ext, NM_001195249_ext, NM_001195250_ext, NM_001195254_ext, NM_175073_ext, NM_001195252_ext	APTX	chr9	-	0.138644	0.132985	0.126695	0.210187	0.204667	0.175135	0.195906	0.200918	0.237868	0.0115483	-0.235405	0.000479505	0.0308345
NM_001008405	BCAP29	chr7	+	0.258633	0.266829	0.257382	0.321221	0.305	0.292093	0.333001	0.329093	0.374154	0.0114831	-0.109235	0.000681191	0.0384569
NM_015343, NM_001143775	CTDNEP1	chr17	-	0.596588	0.608489	0.592674	0.649815	0.64195	0.660464	0.693781	0.670444	0.677187	0.0113521	0.234813	1.88392e-05	0.00666299
NM_001316, NM_001256135	CSE1L	chr20	+	0.104581	0.120729	0.133354	0.175346	0.162782	0.167921	0.199768	0.178585	0.217264	0.0110031	-0.233852	0.0002102	0.0210085
NM_001419	ELAVL1	chr19	-	0.0946803	0.0967849	0.103505	0.148689	0.164207	0.15329	0.187588	0.175316	0.160433	0.0109784	-0.252502	1.20326e-05	0.00578767
NM_015470	RAB11FIP5	chr2	-	0.79874	0.786749	0.776085	0.837712	0.848047	0.840146	0.873053	0.86839	0.849794	0.0109401	0.437126	1.78095e-05	0.00659623
NM_177424	STX12	chr1	+	0.634195	0.667567	0.65716	0.719496	0.72183	0.730957	0.720204	0.731849	0.720116	0.0109372	0.306635	0.000322337	0.0245176
NM_007285	GABARAPL2	chr16	+	0.521285	0.533343	0.52637	0.587054	0.588254	0.60515	0.581526	0.612571	0.597405	0.0106534	0.189027	0.000211672	0.0210085
NM_001006115, NM_153273, NM_001242829	IP6K1	chr3	-	0.805543	0.77388	0.804364	0.846123	0.817531	0.855005	0.876807	0.865007	0.870874	0.010533	0.455826	0.00051371	0.0321738
NM_012095, NM_001320265, NM_001320263, NM_207012, NM_001320264	AP3M1	chr10	-	0.403154	0.420697	0.427861	0.455357	0.458729	0.469224	0.493043	0.493448	0.492941	0.0104456	0.0811186	2.57081e-05	0.00835513
NM_001318929, NM_001318927	RPE	chr2	+	0.426375	0.429526	0.422561	0.508089	0.479757	0.46786	0.496896	0.502306	0.488756	0.0103299	0.09725	0.000181068	0.0199406
NM_005402	RALA	chr7	+	0.732053	0.731742	0.746206	0.814056	0.798505	0.799972	0.802481	0.809549	0.794593	0.010159	0.415295	0.000243406	0.0216314
NM_013336	SEC61A1	chr3	+	0.783147	0.807871	0.78979	0.853236	0.843703	0.840656	0.857592	0.858115	0.864413	0.0096759	0.484837	1.81019e-05	0.00659623
NM_001111077, NM_003379	EZR	chr6	-	0.69404	0.710578	0.692922	0.767027	0.739778	0.777551	0.762932	0.756214	0.76738	0.00966379	0.393039	0.00075169	0.0403711
NM_002947	RPA3	chr7	-	0.0974609	0.0774558	0.11516	0.134228	0.147463	0.144943	0.176731	0.161169	0.155423	0.00956788	-0.209995	0.000244732	0.0216314
NM_003680	YARS	chr1	-	0.567943	0.592397	0.557865	0.644981	0.627527	0.617856	0.644522	0.635111	0.628586	0.00951544	0.270421	0.000592975	0.0358318
NM_030799, NM_001271732, NM_001024947	YIPF5	chr5	-	0.419423	0.419604	0.421163	0.470169	0.45081	0.475466	0.501825	0.48299	0.476667	0.0094889	0.115968	6.55636e-05	0.0136009
NM_001195427, NM_003016	SRSF2	chr17	-	0.65729	0.660104	0.634226	0.694894	0.707051	0.685737	0.721779	0.692678	0.723025	0.00889287	0.366166	0.000575971	0.03498
NM_198273	LYSMD3	chr5	-	0.841653	0.835425	0.869578	0.88363	0.89845	0.892062	0.917349	0.903254	0.911741	0.00877631	0.567735	0.000227425	0.0210368
NM_001278286_ext, NM_001318928_ext, NM_001278288_ext, NM_006916_ext, NM_001318926_ext, NM_199229_ext, NM_001278285_ext, NM_001278282_ext, NM_001278283_ext, NM_001318931_ext, NM_001318930_ext	RPE	chr2	+	0.207	0.182786	0.18429	0.229545	0.217551	0.228223	0.272226	0.25569	0.235888	0.00859518	-0.0857378	0.000965464	0.0481731
NM_178012	TUBB2B	chr6	-	0.206783	0.230211	0.246638	0.271816	0.288878	0.275041	0.2829	0.27962	0.293807	0.0085921	-0.0453496	0.000752027	0.0403711
NM_006833	COPS6	chr7	+	0.153122	0.130494	0.136007	0.167051	0.188882	0.178705	0.220846	0.191923	0.18971	0.00850749	-0.133299	0.000658426	0.0375241
NM_001307936, NM_018976	SLC38A2	chr12	-	0.816398	0.799668	0.826014	0.872491	0.855956	0.846876	0.863928	0.870182	0.8846	0.00850174	0.542394	0.000327634	0.0245176
NM_015659	RSL1D1	chr16	-	0.089144	0.0729456	0.104043	0.129102	0.127839	0.141285	0.139887	0.160283	0.141673	0.00845163	-0.181347	0.00026726	0.0226324
NM_014230, NM_001260503, NM_001260502	SRP68	chr17	-	0.415824	0.420042	0.398038	0.460355	0.466721	0.463362	0.471698	0.461824	0.467425	0.00843154	0.143719	0.000104016	0.016244
NM_001195604_ext, NM_012247_ext, NM_001195602_ext	SEPHS1	chr10	-	0.0796808	0.057445	0.0628422	0.117367	0.121767	0.103527	0.122984	0.121919	0.116639	0.00804379	-0.189113	0.00013809	0.0173364
NM_004383, NM_001127190	CSK	chr15	+	0.627165	0.619166	0.612686	0.664876	0.664237	0.670238	0.678736	0.656535	0.685026	0.00800226	0.365104	0.000205818	0.020798
NM_080677_ext	DYNLL2	chr17	+	0.235611	0.254308	0.2509	0.284482	0.280045	0.295511	0.304283	0.294587	0.303036	0.00772404	1.94714e-05	3.68247e-05	0.00942165
NM_002154_ext	HSPA4	chr5	+	0.0381479	0.0417015	0.0409473	0.0773795	0.0852675	0.0685587	0.0792292	0.105672	0.0954651	0.0075528	-0.201638	0.000102613	0.016244
NM_001012270	BIRC5	chr17	+	0.540698	0.513466	0.529641	0.575942	0.567258	0.565192	0.572011	0.589151	0.572951	0.00737835	0.292858	0.000312172	0.0243623
NM_001281297	EDF1	chr9	-	0.50361	0.519069	0.510326	0.563553	0.55347	0.558463	0.550731	0.55896	0.566183	0.00732168	0.279127	0.000253052	0.0218917
NM_016470_ext	OSER1	chr20	-	0.0820505	0.0711024	0.0801846	0.126221	0.10988	0.120596	0.14025	0.111995	0.122003	0.00700116	-0.144899	0.00050284	0.0316578
NM_203298	CHCHD1	chr10	+	0.101658	0.111047	0.115363	0.149886	0.146264	0.146035	0.143423	0.176663	0.148021	0.00684917	-0.108974	0.000761914	0.0407201
NM_002488	NDUFA2	chr5	-	0.0813839	0.09277	0.0740463	0.118222	0.114769	0.107691	0.129832	0.133599	0.130942	0.00680767	-0.135826	2.74453e-05	0.00859755
NM_001098477, NM_002092	GRSF1	chr4	-	0.122672	0.144392	0.137186	0.165969	0.160285	0.181737	0.168371	0.192777	0.179247	0.00656633	-0.074984	0.000980999	0.0486321
NM_001171203, NM_001171201, NM_016525, NM_001171204, NM_001171202	UBAP1	chr9	+	0.705394	0.71205	0.689672	0.738339	0.749352	0.732645	0.744789	0.743531	0.746649	0.00636889	0.499878	0.000314026	0.0243623
NM_001287529_ext, NM_174983_ext	MFSD12	chr19	-	0.0827337	0.0779818	0.0934895	0.105635	0.128608	0.122061	0.122126	0.135401	0.127106	0.00632544	-0.117144	0.000326262	0.0245176
NM_001080453	INTS1	chr7	-	0.300432	0.307816	0.32112	0.337864	0.34517	0.349814	0.354829	0.340532	0.360238	0.00618171	0.112771	0.000430785	0.0286198
NM_001305457	MED20	chr6	-	0.852036	0.85348	0.83262	0.877722	0.878209	0.88925	0.881284	0.899235	0.881009	0.00611822	0.651394	0.000807526	0.0427775
NM_198969, NM_198970, NM_001130	AES	chr19	-	0.53199	0.53581	0.533611	0.564381	0.573195	0.579604	0.573361	0.572338	0.575911	0.00610728	0.340161	9.12498e-05	0.0152382
NM_001071	TYMS	chr18	+	0.558671	0.560392	0.588403	0.600821	0.6036	0.608319	0.607144	0.609001	0.614156	0.00607409	0.375834	0.00094989	0.0480256
NM_004656	BAP1	chr3	-	0.779304	0.778064	0.78928	0.794679	0.823433	0.806858	0.816944	0.830105	0.82716	0.00591031	0.59232	0.000871113	0.0453469
NM_001134364	MAP4	chr3	-	0.65657	0.65774	0.657606	0.680711	0.691526	0.695516	0.695154	0.687561	0.71055	0.00589599	0.469182	0.000252529	0.0218917
NM_020062	SLC2A4RG	chr20	+	0.335186	0.314039	0.327536	0.355266	0.361075	0.366639	0.354607	0.369522	0.36974	0.00586596	0.139226	0.000638005	0.0367082
NM_001005386_ext, NM_005722_ext	ACTR2	chr2	+	0.344374	0.335711	0.342187	0.37026	0.365588	0.372088	0.390865	0.374483	0.377651	0.00574166	0.15699	3.77952e-05	0.00946849
NM_173595	ANKRD52	chr12	-	0.855812	0.85478	0.858271	0.88721	0.887206	0.89916	0.89166	0.887106	0.903995	0.00572315	0.674544	0.000218169	0.0210368
NM_001185012	NDUFA2	chr5	-	0.307268	0.324358	0.302604	0.341826	0.342854	0.333623	0.341687	0.347521	0.359931	0.00549746	0.13561	0.00065354	0.0374229
NM_001278470, NM_001278472, NM_001278471, NM_015026	MON2	chr12	+	0.0779232	0.0855797	0.0832127	0.109928	0.118053	0.109066	0.109411	0.118851	0.126301	0.00530606	-0.08676	0.000117634	0.0172211
NM_004593, NM_001243879	TRA2B	chr3	-	0.140072	0.135445	0.138404	0.163148	0.168692	0.163848	0.17176	0.173576	0.17437	0.0051169	-0.0253957	3.09937e-07	0.0018635
NM_018154	ASF1B	chr19	-	0.751626	0.746747	0.7482	0.775124	0.763632	0.773937	0.777059	0.792333	0.784262	0.00496621	0.589319	0.000123874	0.0173208
NM_017590_ext	ZC3H7B	chr22	+	0.463963	0.482873	0.48052	0.505874	0.504069	0.498663	0.505468	0.511432	0.508875	0.00482701	0.321976	0.000278004	0.0231227
NM_145112, NM_001320415, NM_002382	MAX	chr14	-	0.802515	0.797549	0.804528	0.82308	0.823665	0.823382	0.842096	0.824785	0.840586	0.00479694	0.647553	0.000136763	0.0173364
NM_001253379, NM_001253383, NM_002948, NM_001253382, NM_001253380	RPL15	chr3	+	0.0614937	0.0730552	0.064476	0.0876114	0.0947422	0.0918238	0.102203	0.0907243	0.103728	0.00471849	-0.0843261	0.000116121	0.0172211
NM_005898_ext	CAPRIN1	chr11	+	0.260322	0.268608	0.265778	0.285438	0.293552	0.290368	0.288026	0.299145	0.298332	0.0044492	0.123114	8.6006e-05	0.0152382
NM_004152, NM_001301020	OAZ1	chr19	+	0.0854327	0.0898771	0.0839545	0.104241	0.105653	0.109678	0.120755	0.112273	0.120579	0.00440177	-0.0548588	1.3677e-05	0.0063256
NM_001031711	ERGIC1	chr5	+	0.869284	0.860838	0.869139	0.886631	0.893685	0.888962	0.900969	0.891614	0.89502	0.00429545	0.72938	4.61631e-05	0.0108845
NM_001285879, NM_001285878, NM_005194	CEBPB	chr20	+	0.629066	0.61662	0.629149	0.648822	0.649532	0.652844	0.645699	0.65486	0.660343	0.00428931	0.488577	0.000486139	0.0309303
NM_003908, NM_001316363, NM_001316364	EIF2S2	chr20	-	0.0731802	0.0840839	0.0892925	0.104182	0.106886	0.100434	0.113439	0.110496	0.104788	0.00399289	-0.0452128	0.000319708	0.0245176
NM_145113	MAX	chr14	-	0.835571	0.831436	0.837247	0.852694	0.85318	0.852671	0.868527	0.854113	0.867269	0.00399049	0.706643	0.000139845	0.0173364
NM_001160234, NM_000701, NM_001160233	ATP1A1	chr1	+	0.518954	0.511344	0.521841	0.538117	0.532276	0.547182	0.547937	0.538256	0.547078	0.00395942	0.391126	0.000563121	0.0345486
NM_018947	CYCS	chr7	-	0.0865229	0.0893156	0.0872603	0.10755	0.11068	0.11161	0.110529	0.115999	0.114356	0.0038474	-0.0347484	6.00275e-06	0.00457292
NM_001017415, NM_001017416, NM_003368	USP1	chr1	+	0.616552	0.620341	0.631534	0.643327	0.638696	0.647687	0.642646	0.648661	0.656199	0.0038272	0.500626	0.000852172	0.0445538
NM_019109	ALG1	chr16	+	0.084956	0.0901522	0.089004	0.115917	0.109302	0.117726	0.108421	0.110927	0.114312	0.00368563	-0.0281584	0.000956101	0.0480256
NM_012347, NM_033480, NM_033481	FBXO9	chr6	+	0.0743123	0.0781813	0.0751545	0.0929836	0.0988379	0.0905972	0.108054	0.0957262	0.0987485	0.00358221	-0.0386712	0.000146522	0.0179719
NM_014235	UBL4A	chrX	-	0.827128	0.836997	0.82846	0.851998	0.850108	0.854087	0.849339	0.850192	0.858319	0.00332563	0.725458	0.00061392	0.0363163
NM_032840	SPRYD3	chr12	-	0.721309	0.727313	0.720633	0.740656	0.743314	0.748339	0.738912	0.748918	0.742952	0.00317483	0.622633	0.000945997	0.0480256
NM_012478	WBP2	chr17	-	0.774458	0.76851	0.76868	0.789198	0.792246	0.783493	0.79375	0.786317	0.789072	0.00289437	0.678661	0.00047946	0.0308345
NM_001146056, NM_024298, NM_001146083	MBOAT7	chr19	-	0.708794	0.711332	0.71016	0.723203	0.725199	0.722535	0.733352	0.721169	0.73242	0.00270018	0.623701	0.000388899	0.0273475
NM_001155, NM_001193544	ANXA6	chr5	-	0.246981	0.2531	0.245988	0.26067	0.268097	0.260817	0.2629	0.269351	0.267298	0.00261483	0.165333	0.000395185	0.0273475
NM_006713	SUB1	chr5	+	0.0346043	0.0355754	0.0337254	0.0471083	0.0501542	0.0508775	0.0477796	0.0557122	0.0534801	0.00260814	-0.0484468	6.24208e-05	0.0136009
NM_001329140_ext, NM_130440_ext, NM_001329137_ext, NM_001329138_ext, NM_001329139_ext, NM_002840_ext	PTPRF	chr1	+	0.175205	0.17926	0.178236	0.187071	0.192634	0.19493	0.194206	0.193255	0.193098	0.00237829	0.101925	0.000136868	0.0173364
NM_005678	SNURF	chr15	+	0.71986	0.725986	0.724584	0.733588	0.737136	0.741026	0.740194	0.74003	0.737389	0.00234447	0.64891	0.000259075	0.0222527
NM_005918, NM_001282404, NM_001282403	MDH2	chr7	+	0.0385137	0.0403664	0.0396265	0.0516103	0.0460028	0.0524534	0.0572742	0.0546421	0.055414	0.00228246	-0.0337347	3.24412e-05	0.00934417
NM_018083	ZNF358	chr19	+	0.0422078	0.035802	0.0345465	0.0482078	0.0494181	0.0474101	0.0548649	0.0503142	0.0535139	0.00219089	-0.0326182	0.0001391	0.0173364
NM_005978	S100A2	chr1	-	0.0308367	0.0299359	0.0316074	0.0401141	0.038931	0.0426266	0.0425244	0.0460609	0.0425576	0.00186641	-0.028836	1.57062e-05	0.00659623
NM_001126051, NM_001319186, NM_001126050, NM_004494, NM_001319187, NM_001319188	HDGF	chr1	-	0.840229	0.839916	0.841557	0.850087	0.852221	0.852067	0.852324	0.848603	0.854712	0.00172418	0.785898	0.000328261	0.0245176
NM_001286272	TPT1	chr13	-	0.0596788	0.0586259	0.0590889	0.0541807	0.0547597	0.055717	0.0555646	0.055434	0.0552062	-0.000593629	0.0778435	0.000982754	0.0486321
NM_001288653, NM_004859	CLTC	chr17	+	0.249187	0.255119	0.25361	0.246343	0.24676	0.24784	0.245294	0.243674	0.243731	-0.00118753	0.290702	0.000599396	0.0360387
NM_001235_ext, NM_001207014_ext	SERPINH1	chr11	+	0.254602	0.257501	0.248749	0.233297	0.231982	0.236253	0.232752	0.232622	0.236036	-0.00304669	0.350102	0.00030427	0.0242494
NM_007126	VCP	chr9	-	0.199622	0.196132	0.193893	0.179931	0.180919	0.176626	0.168927	0.17491	0.172994	-0.0034695	0.307564	6.2708e-06	0.00457292
NM_002999	SDC4	chr20	-	0.884448	0.884031	0.878696	0.863487	0.861003	0.868212	0.864122	0.85582	0.852651	-0.00356689	0.99646	0.000118505	0.0172211
NM_032831, NM_001126340, NM_001271819, NM_001271818	ORAI2	chr7	+	0.360006	0.356355	0.361556	0.339129	0.333965	0.3443	0.327742	0.334673	0.335593	-0.00384941	0.482281	5.33201e-05	0.0121975
NM_001145199	C12orf75	chr12	+	0.630407	0.636017	0.630859	0.602596	0.618357	0.612609	0.583117	0.593712	0.60211	-0.00536863	0.805469	0.000475883	0.0308345
NM_001099439_ext	EPHA10	chr1	-	0.527196	0.530416	0.541942	0.498217	0.501189	0.507505	0.504904	0.4893	0.492215	-0.00553906	0.709727	0.00019349	0.0202323
NM_016732_ext, NM_007367_ext	RALY	chr20	+	0.0780043	0.0793534	0.0809804	0.0445065	0.0400966	0.0437369	0.0364402	0.0377014	0.0415889	-0.00612591	0.274134	5.35673e-06	0.00457292
NM_016496_ext, NM_001005415_ext, NM_001005416_ext	MARCH2	chr19	+	0.323486	0.342913	0.328567	0.298635	0.313874	0.298603	0.289518	0.278774	0.290456	-0.00631424	0.534516	0.0002693	0.0226457
NM_006234	POLR2J	chr7	-	0.215383	0.213703	0.186562	0.173806	0.172422	0.167316	0.148958	0.15469	0.158737	-0.0072038	0.436179	0.000245129	0.0216314
NM_014394	GHITM	chr10	+	0.354305	0.34944	0.364366	0.322823	0.323298	0.302827	0.304186	0.305493	0.303426	-0.00748951	0.595196	5.37602e-05	0.0121975
NM_001042618, NM_005484	PARP2	chr14	+	0.0981481	0.106173	0.0822785	0.0366667	0.0504115	0.0641134	0.0550265	0.0315352	0.0398295	-0.00789786	0.34701	0.000735598	0.0401684
NM_016059_ext	PPIL1	chr6	-	0.280306	0.285513	0.270414	0.22039	0.246322	0.22966	0.231954	0.215789	0.221374	-0.00822062	0.540578	0.000157903	0.0186155
NM_144589_ext	COMTD1	chr10	-	0.0849198	0.0932846	0.0737136	0.0558831	0.0634339	0.0316636	0.0235174	0.0267466	0.020889	-0.00824657	0.349549	0.000393536	0.0273475
NM_022566_ext	MESDC1	chr15	+	0.267094	0.267144	0.275393	0.21654	0.232093	0.23835	0.20333	0.205025	0.214031	-0.00877416	0.551314	1.66829e-05	0.00659623
NM_030780	SLC25A32	chr8	-	0.800774	0.803904	0.800244	0.745772	0.770249	0.757085	0.73168	0.739084	0.739004	-0.00919583	1.09636	9.03664e-06	0.0053658
NM_212471, NM_001278433, NM_212472, NM_002734, NM_001276289	PRKAR1A	chr17	+	0.650241	0.64537	0.641666	0.599315	0.594469	0.605213	0.569914	0.556517	0.594056	-0.0101109	0.970298	9.25061e-05	0.0152382
NM_000671_ext	ADH5	chr4	-	0.168982	0.158988	0.175837	0.0690023	0.125032	0.0960828	0.0772705	0.0842541	0.104834	-0.0118722	0.54521	0.000893474	0.0461311
NM_144582	TEX261	chr2	-	0.881775	0.920483	0.908218	0.835089	0.852825	0.838928	0.817396	0.827335	0.800625	-0.0125512	1.30547	8.77826e-05	0.0152382
NM_001080393_ext	GXYLT2	chr3	+	0.230487	0.206658	0.227957	0.138121	0.131756	0.157636	0.130019	0.153486	0.119763	-0.0131166	0.638407	0.000185969	0.0199406
NM_001040647_ext, NM_001040648_ext, NM_001142414_ext, NM_014478_ext	CRCP	chr7	+	0.534602	0.568789	0.528157	0.459735	0.450629	0.473955	0.45178	0.446059	0.462541	-0.0135991	0.975818	0.000183968	0.0199406
NM_001033723_ext	ZNF704	chr8	-	0.481713	0.467476	0.471828	0.367112	0.38397	0.432918	0.373865	0.369975	0.37997	-0.0144696	0.935221	0.000303511	0.0242494
NM_000175, NM_001289790, NM_001329909, NM_001329910, NM_001184722, NM_001329911, NM_001289789	GPI	chr19	+	0.288171	0.249801	0.288019	0.21943	0.184721	0.193362	0.164192	0.171853	0.172582	-0.0151355	0.759558	5.54728e-05	0.012353
NM_002137, NM_031243	HNRNPA2B1	chr7	-	0.3205	0.32331	0.305158	0.226569	0.229443	0.238953	0.212735	0.207925	0.21707	-0.0152271	0.801695	1.12467e-06	0.00193202
NM_001318186, NM_031262, NM_001318188	HNRNPK	chr9	-	0.521795	0.525337	0.511986	0.468392	0.452705	0.420974	0.417048	0.387205	0.422536	-0.0155645	1.01899	9.19432e-05	0.0152382
NM_005822, NM_001251973, NM_001251974	RCAN2	chr6	-	0.634171	0.67878	0.613694	0.589177	0.53694	0.54224	0.535288	0.531884	0.533117	-0.0158635	1.14834	0.000626954	0.0366832
NM_005015_ext	OXA1L	chr14	+	0.2438	0.229567	0.231199	0.191333	0.163791	0.118864	0.11455	0.120945	0.117321	-0.0164849	0.76361	0.000186418	0.0199406
NM_018169_ext	KIAA1551	chr12	+	0.530231	0.497868	0.566809	0.439232	0.479811	0.451336	0.421775	0.400616	0.412416	-0.0167286	1.06891	0.000357046	0.0257095
NM_016170_ext	TLX2	chr2	+	0.22861	0.208306	0.263935	0.103808	0.163419	0.173303	0.0924962	0.122116	0.133859	-0.0168905	0.773598	0.00100534	0.049546
NM_015425_ext	POLR1A	chr2	-	0.605354	0.542677	0.608313	0.455769	0.518356	0.493887	0.448988	0.470656	0.470577	-0.0177782	1.15275	0.000690874	0.0388213
NM_001271736, NM_016057, NM_001271734, NM_001271735	COPZ1	chr12	+	0.627587	0.625397	0.669811	0.52078	0.574913	0.545094	0.504963	0.501697	0.513707	-0.0190935	1.25225	6.56009e-05	0.0136009
NM_001165931_ext, NM_001034_ext	RRM2	chr2	+	0.248918	0.255221	0.2548	0.148924	0.146564	0.150689	0.102017	0.132964	0.130114	-0.0191577	0.864144	1.08478e-06	0.00193202
NM_152421	FAM69B	chr9	+	0.346979	0.363202	0.384348	0.289352	0.28366	0.240002	0.201058	0.244699	0.229721	-0.0197265	0.997155	8.1862e-05	0.0152382
NM_016065	MRPS16	chr10	-	0.664189	0.697007	0.682065	0.567463	0.552588	0.571627	0.580481	0.525014	0.538837	-0.0198509	1.31233	8.90442e-05	0.0152382
NM_007350	PHLDA1	chr12	-	0.485397	0.556553	0.508762	0.403661	0.398025	0.402503	0.386837	0.365647	0.391377	-0.0200907	1.15646	0.000112676	0.0172211
NM_018144, NM_001142628	SEC61A2	chr10	+	0.568612	0.54561	0.587262	0.510035	0.451908	0.491305	0.386388	0.446063	0.429053	-0.0201048	1.21447	0.000377015	0.0268261
NM_016436_ext	PHF20	chr20	+	0.462685	0.467185	0.521338	0.348747	0.39703	0.37534	0.33357	0.333704	0.368122	-0.0202247	1.12895	0.000179324	0.0199406
NM_002617_ext, NM_153818_ext	PEX10	chr1	-	0.601734	0.671413	0.614762	0.518278	0.500031	0.566164	0.463428	0.489504	0.494553	-0.0208295	1.29652	0.00034427	0.02509
NM_001134224_ext, NM_001134225_ext, NM_004027_ext	INPP4A	chr2	+	0.397338	0.395033	0.391086	0.263131	0.276946	0.27681	0.193069	0.286739	0.279716	-0.0210047	1.06282	0.000483599	0.0309303
NM_002898	RBMS2	chr12	+	0.386384	0.330558	0.371786	0.219169	0.234542	0.271519	0.207588	0.225555	0.218152	-0.0214846	1.04736	8.36235e-05	0.0152382
NM_031215_ext	CABLES2	chr20	-	0.511904	0.502408	0.548249	0.39228	0.408206	0.435076	0.371849	0.390672	0.318143	-0.0227268	1.24914	0.000136274	0.0173364
NM_004094	EIF2S1	chr14	+	0.405563	0.448633	0.418666	0.296886	0.321704	0.327016	0.201124	0.257481	0.277936	-0.0248233	1.22197	9.41094e-05	0.0152928
NM_014868	RNF10	chr12	+	0.348415	0.337384	0.337084	0.2368	0.227008	0.236121	0.126251	0.175768	0.176673	-0.0250708	1.14716	9.81685e-06	0.0053658
NM_139179_ext, NM_001142936_ext	DAGLB	chr7	-	0.307126	0.387996	0.325743	0.169412	0.208573	0.168749	0.160898	0.158401	0.172321	-0.0264342	1.18043	0.00013031	0.0173364
NM_001199184, NM_014382, NM_001199179, NM_001199181	ATP2C1	chr3	+	0.514153	0.554098	0.473875	0.274106	0.387827	0.37822	0.334786	0.31822	0.339051	-0.027592	1.39046	0.000938431	0.0480197
NM_006463_ext, NM_201647_ext, NM_213622_ext	STAMBP	chr2	+	0.371117	0.401061	0.360839	0.250366	0.197692	0.215963	0.178289	0.211485	0.171626	-0.027998	1.26998	1.69291e-05	0.00659623
NM_015983	UBE2D4	chr7	+	0.808709	0.804609	0.746504	0.604721	0.680158	0.641778	0.570114	0.572237	0.627252	-0.0282541	1.69005	0.000118354	0.0172211
NM_001104546	RPP30	chr10	+	0.392431	0.315769	0.319335	0.123738	0.140771	0.177818	0.133359	0.17402	0.14725	-0.0295376	1.27718	0.000469604	0.0306901
NM_018085	IPO9	chr1	+	0.282005	0.291647	0.390845	0.159532	0.155485	0.189996	0.112432	0.110849	0.124293	-0.0296186	1.26817	0.000119708	0.0172211
NM_183412, NM_183413, NM_001304790	FBXO44	chr1	+	0.731092	0.730988	0.717399	0.557588	0.550622	0.535194	0.513498	0.535229	0.500192	-0.0311251	1.71737	1.85147e-06	0.00247377
NM_001243279_ext, NM_001127214_ext, NM_001284316_ext, NM_174917_ext	ACSF3	chr16	+	0.29028	0.391011	0.345878	0.16494	0.177032	0.142568	0.0987323	0.10955	0.181796	-0.0314603	1.34388	0.000233659	0.0214484
NM_001302490_ext, NM_001302491_ext, NM_001302492_ext, NM_001610_ext, NM_001302489_ext	ACP2	chr11	-	0.3869	0.475708	0.416534	0.178198	0.194129	0.237431	0.141169	0.214969	0.201328	-0.0363386	1.58001	0.000181624	0.0199406
NM_001319140_ext, NM_001625_ext	AK2	chr1	-	0.372267	0.44349	0.495876	0.210052	0.213442	0.175388	0.172036	0.184108	0.193736	-0.038436	1.65707	0.000150949	0.0179719
NM_017872, NM_001317825, NM_001317824, NM_001317826	THG1L	chr5	+	0.710297	0.736542	0.658041	0.491317	0.520743	0.384028	0.418189	0.378362	0.411592	-0.0435769	2.092	7.81055e-05	0.0151487
NM_001303256, NM_001303257, NM_014941	MORC2	chr22	-	0.61179	0.766054	0.682693	0.4447	0.45941	0.46072	0.199696	0.270609	0.376507	-0.055601	2.47632	0.000204199	0.020798
